# mzQuality: A tool for quality monitoring and reporting of targeted mass spectrometry measurements

**DOI:** 10.1101/2025.01.22.633547

**Authors:** Marielle van der Peet, Pascal Maas, Agnieszka Wegrzyn, Lieke Lamont, Ronan Fleming, Amy Harms, Thomas Hankemeier, Alida Kindt

## Abstract

Analyzing metabolites using mass spectrometry can offer valuable insight into an individual’s health or disease status. However, various sources of experimental variation can affect the data, making robust quality control essential. In this context, we introduce mzQuality, a user-friendly software tool designed to evaluate and correct technical variations in mass spectrometry-based metabolomics data. MzQuality offers key quality control features, such as batch correction, outlier identification, and analysis of signal-to-noise ratios. It supports any peak-integrated processed data independent of vendor software and does not require the user to have any programming skills. We demonstrate the functionality of mzQuality with a data set of 419 samples measured across six batches, in which mzQuality effectively minimized experimental variation, ensuring the data’s readiness for statistical analysis and biological interpretation. With customizable settings, mzQuality can be seamlessly integrated into research workflows to produce more accurate and reproducible metabolomics data.
