## Supplementary Table for "mzQuality: A tool for quality monitoring and reporting of targeted mass spectrometry measurements"

### Sheet: Supplementary 2
Injection order	sample	type	calno	replicate	batch		Injection order	sample	type	calno	replicate	batch		Injection order	sample	type	calno	replicate	batch		Injection order	sample	type	calno	replicate	batch		Injection order	sample	type	calno	replicate	batch		Injection order	sample	type	calno	replicate	batch
1	BLANK_0030	BLANK	NA	A	1		1	BLANK_0051	BLANK	NA	A	2		1	BLANK_0033	BLANK	NA	A	3		1	BLANK_0037	BLANK	NA	A	4		1	BLANK_0041	BLANK	NA	A	5		1	BLANK_0045	BLANK	NA	A	6
2	PROC_0109	PROC	NA	A	1		2	PROC_0117	PROC	NA	A	2		2	PROC_0108	PROC	NA	A	3		2	PROC_0111	PROC	NA	A	4		2	PROC_0113	PROC	NA	A	5		2	PROC_0115	PROC	NA	A	6
3	CAL_0062	CAL	0	A	1		3	CAL_0064	CAL	1	A	2		3	CAL_0053	CAL	0	A	3		3	CAL_0058	CAL	1	A	4		3	CAL_0065	CAL	0	A	5		3	CAL_0072	CAL	1	A	6
4	CAL_0070	CAL	2	A	1		4	CAL_0071	CAL	3	A	2		4	CAL_0054	CAL	2	A	3		4	CAL_0059	CAL	3	A	4		4	CAL_0066	CAL	2	A	5		4	CAL_0073	CAL	3	A	6
5	CAL_0077	CAL	4	A	1		5	CAL_0078	CAL	5	A	2		5	CAL_0055	CAL	4	A	3		5	CAL_0060	CAL	5	A	4		5	CAL_0067	CAL	4	A	5		5	CAL_0074	CAL	5	A	6
6	CAL_0079	CAL	6	A	1		6	CAL_0081	CAL	7	A	2		6	CAL_0056	CAL	6	A	3		6	CAL_0061	CAL	7	A	4		6	CAL_0068	CAL	6	A	5		6	CAL_0075	CAL	7	A	6
7	CAL_0080	CAL	8	A	1		7	CAL_0082	CAL	9	A	2		7	CAL_0057	CAL	8	A	3		7	CAL_0063	CAL	9	A	4		7	CAL_0069	CAL	8	A	5		7	CAL_0076	CAL	9	A	6
8	BLANK_0048	BLANK	NA	B	1		8	BLANK_0052	BLANK	NA	B	2		8	BLANK_0034	BLANK	NA	B	3		8	BLANK_0038	BLANK	NA	B	4		8	BLANK_0042	BLANK	NA	B	5		8	BLANK_0046	BLANK	NA	B	6
9	ACAL_0028	ACAL	0	A	1		9	ACAL_0029	ACAL	1	A	2		9	ACAL_0003	ACAL	0	A	3		9	ACAL_0012	ACAL	1	A	4		9	ACAL_0018	ACAL	0	A	5		9	ACAL_0023	ACAL	1	A	6
10	ACAL_0011	ACAL	2	A	1		10	ACAL_0001	ACAL	3	A	2		10	ACAL_0004	ACAL	2	A	3		10	ACAL_0013	ACAL	3	A	4		10	ACAL_0019	ACAL	2	A	5		10	ACAL_0024	ACAL	3	A	6
11	ACAL_0009	ACAL	4	A	1		11	ACAL_0002	ACAL	5	A	2		11	ACAL_0006	ACAL	4	A	3		11	ACAL_0014	ACAL	5	A	4		11	ACAL_0020	ACAL	4	A	5		11	ACAL_0025	ACAL	5	A	6
12	ACAL_0017	ACAL	6	A	1		12	ACAL_0005	ACAL	7	A	2		12	ACAL_0007	ACAL	6	A	3		12	ACAL_0015	ACAL	7	A	4		12	ACAL_0021	ACAL	6	A	5		12	ACAL_0026	ACAL	7	A	6
13	ACAL_0022	ACAL	8	A	1		13	ACAL_0010	ACAL	9	A	2		13	ACAL_0008	ACAL	8	A	3		13	ACAL_0016	ACAL	9	A	4		13	LQC_0094	LQC	NA	A	5		13	ACAL_0027	ACAL	9	A	6
14	LQC_0100	LQC	NA	A	1		14	LQC_0086	LQC	NA	A	2		14	LQC_0084	LQC	NA	A	3		14	LQC_0089	LQC	NA	A	4		14	SQC_0558	SQC	NA	A	5		14	LQC_0099	LQC	NA	A	6
15	SQC_0580	SQC	NA	A	1		15	SQC_0541	SQC	NA	A	2		15	SQC_0538	SQC	NA	A	3		15	SQC_0548	SQC	NA	A	4		15	SAMPLE_0295	SAMPLE	NA	A	5		15	SQC_0568	SQC	NA	A	6
16	SAMPLE_0508	SAMPLE	NA	A	1		16	SAMPLE_0163	SAMPLE	NA	A	2		16	SAMPLE_0123	SAMPLE	NA	A	3		16	SAMPLE_0208	SAMPLE	NA	A	4		16	SAMPLE_0296	SAMPLE	NA	A	5		16	SAMPLE_0382	SAMPLE	NA	A	6
17	SAMPLE_0517	SAMPLE	NA	A	1		17	SAMPLE_0172	SAMPLE	NA	A	2		17	SAMPLE_0124	SAMPLE	NA	A	3		17	SAMPLE_0210	SAMPLE	NA	A	4		17	SAMPLE_0297	SAMPLE	NA	A	5		17	SAMPLE_0383	SAMPLE	NA	A	6
18	SAMPLE_0528	SAMPLE	NA	A	1		18	SAMPLE_0181	SAMPLE	NA	A	2		18	SAMPLE_0125	SAMPLE	NA	A	3		18	SAMPLE_0211	SAMPLE	NA	A	4		18	SAMPLE_0298	SAMPLE	NA	A	5		18	SAMPLE_0384	SAMPLE	NA	A	6
19	SAMPLE_0119	SAMPLE	NA	A	1		19	SAMPLE_0191	SAMPLE	NA	A	2		19	SAMPLE_0126	SAMPLE	NA	A	3		19	SAMPLE_0212	SAMPLE	NA	A	4		19	SAMPLE_0300	SAMPLE	NA	A	5		19	SAMPLE_0385	SAMPLE	NA	A	6
20	SAMPLE_0121	SAMPLE	NA	A	1		20	SAMPLE_0202	SAMPLE	NA	A	2		20	SAMPLE_0127	SAMPLE	NA	A	3		20	SAMPLE_0213	SAMPLE	NA	A	4		20	SAMPLE_0301	SAMPLE	NA	A	5		20	SAMPLE_0386	SAMPLE	NA	A	6
21	SAMPLE_0122	SAMPLE	NA	A	1		21	SAMPLE_0205	SAMPLE	NA	A	2		21	SAMPLE_0128	SAMPLE	NA	A	3		21	SAMPLE_0214	SAMPLE	NA	A	4		21	SAMPLE_0302	SAMPLE	NA	A	5		21	SAMPLE_0387	SAMPLE	NA	A	6
22	SAMPLE_0132	SAMPLE	NA	A	1		22	SAMPLE_0207	SAMPLE	NA	A	2		22	SAMPLE_0129	SAMPLE	NA	A	3		22	SAMPLE_0215	SAMPLE	NA	A	4		22	SAMPLE_0303	SAMPLE	NA	A	5		22	SAMPLE_0389	SAMPLE	NA	A	6
23	SAMPLE_0142	SAMPLE	NA	A	1		23	SAMPLE_0223	SAMPLE	NA	A	2		23	SAMPLE_0130	SAMPLE	NA	A	3		23	SAMPLE_0216	SAMPLE	NA	A	4		23	SAMPLE_0304	SAMPLE	NA	A	5		23	SAMPLE_0390	SAMPLE	NA	A	6
24	SAMPLE_0151	SAMPLE	NA	A	1		24	SAMPLE_0232	SAMPLE	NA	A	2		24	SAMPLE_0131	SAMPLE	NA	A	3		24	SAMPLE_0217	SAMPLE	NA	A	4		24	SAMPLE_0305	SAMPLE	NA	A	5		24	SAMPLE_0391	SAMPLE	NA	A	6
25	SAMPLE_0161	SAMPLE	NA	A	1		25	SAMPLE_0243	SAMPLE	NA	A	2		25	SAMPLE_0133	SAMPLE	NA	A	3		25	SAMPLE_0218	SAMPLE	NA	A	4		25	SQC_0559	SQC	NA	B	5		25	SAMPLE_0392	SAMPLE	NA	A	6
26	SQC_0544	SQC	NA	B	1		26	SQC_0552	SQC	NA	B	2		26	SQC_0539	SQC	NA	B	3		26	SQC_0549	SQC	NA	B	4		26	SAMPLE_0306	SAMPLE	NA	A	5		26	SQC_0569	SQC	NA	B	6
27	SAMPLE_0182	SAMPLE	NA	A	1		27	SAMPLE_0262	SAMPLE	NA	A	2		27	SAMPLE_0134	SAMPLE	NA	A	3		27	SAMPLE_0220	SAMPLE	NA	A	4		27	SAMPLE_0307	SAMPLE	NA	A	5		27	SAMPLE_0393	SAMPLE	NA	A	6
28	SAMPLE_0193	SAMPLE	NA	A	1		28	SAMPLE_0271	SAMPLE	NA	A	2		28	SAMPLE_0135	SAMPLE	NA	A	3		28	SAMPLE_0221	SAMPLE	NA	A	4		28	SAMPLE_0308	SAMPLE	NA	A	5		28	SAMPLE_0394	SAMPLE	NA	A	6
29	SAMPLE_0204	SAMPLE	NA	A	1		29	SAMPLE_0280	SAMPLE	NA	A	2		29	SAMPLE_0136	SAMPLE	NA	A	3		29	SAMPLE_0222	SAMPLE	NA	A	4		29	SAMPLE_0310	SAMPLE	NA	A	5		29	SAMPLE_0395	SAMPLE	NA	A	6
30	SAMPLE_0206	SAMPLE	NA	A	1		30	SAMPLE_0290	SAMPLE	NA	A	2		30	SAMPLE_0137	SAMPLE	NA	A	3		30	SAMPLE_0224	SAMPLE	NA	A	4		30	SAMPLE_0311	SAMPLE	NA	A	5		30	SAMPLE_0396	SAMPLE	NA	A	6
31	SAMPLE_0209	SAMPLE	NA	A	1		31	SAMPLE_0292	SAMPLE	NA	A	2		31	SAMPLE_0138	SAMPLE	NA	A	3		31	SAMPLE_0225	SAMPLE	NA	A	4		31	SAMPLE_0313	SAMPLE	NA	A	5		31	SAMPLE_0397	SAMPLE	NA	A	6
32	SAMPLE_0219	SAMPLE	NA	A	1		32	SAMPLE_0294	SAMPLE	NA	A	2		32	SAMPLE_0139	SAMPLE	NA	A	3		32	SAMPLE_0226	SAMPLE	NA	A	4		32	SAMPLE_0314	SAMPLE	NA	A	5		32	SAMPLE_0399	SAMPLE	NA	A	6
33	SAMPLE_0231	SAMPLE	NA	A	1		33	SAMPLE_0312	SAMPLE	NA	A	2		33	SAMPLE_0140	SAMPLE	NA	A	3		33	SAMPLE_0227	SAMPLE	NA	A	4		33	SAMPLE_0315	SAMPLE	NA	A	5		33	SAMPLE_0401	SAMPLE	NA	A	6
34	SAMPLE_0241	SAMPLE	NA	A	1		34	SAMPLE_0321	SAMPLE	NA	A	2		34	SAMPLE_0141	SAMPLE	NA	A	3		34	SAMPLE_0228	SAMPLE	NA	A	4		34	SAMPLE_0316	SAMPLE	NA	A	5		34	SAMPLE_0402	SAMPLE	NA	A	6
35	SAMPLE_0252	SAMPLE	NA	A	1		35	SAMPLE_0331	SAMPLE	NA	A	2		35	SAMPLE_0143	SAMPLE	NA	A	3		35	SAMPLE_0229	SAMPLE	NA	A	4		35	SAMPLE_0317	SAMPLE	NA	A	5		35	SAMPLE_0403	SAMPLE	NA	A	6
36	SAMPLE_0263	SAMPLE	NA	A	1		36	SAMPLE_0342	SAMPLE	NA	A	2		36	SAMPLE_0144	SAMPLE	NA	A	3		36	SAMPLE_0230	SAMPLE	NA	A	4		36	LQC_0095	LQC	NA	B	5		36	SAMPLE_0404	SAMPLE	NA	A	6
37	LQC_0092	LQC	NA	B	1		37	LQC_0096	LQC	NA	B	2		37	LQC_0085	LQC	NA	B	3		37	LQC_0090	LQC	NA	B	4		37	SQC_0560	SQC	NA	C	5		37	LQC_0101	LQC	NA	B	6
38	SQC_0556	SQC	NA	C	1		38	SQC_0564	SQC	NA	C	2		38	SQC_0540	SQC	NA	C	3		38	SQC_0550	SQC	NA	C	4		38	SAMPLE_0318	SAMPLE	NA	A	5		38	SQC_0570	SQC	NA	C	6
39	SAMPLE_0291	SAMPLE	NA	A	1		39	SAMPLE_0369	SAMPLE	NA	A	2		39	SAMPLE_0145	SAMPLE	NA	A	3		39	SAMPLE_0233	SAMPLE	NA	A	4		39	SAMPLE_0320	SAMPLE	NA	A	5		39	SAMPLE_0405	SAMPLE	NA	A	6
40	SAMPLE_0293	SAMPLE	NA	A	1		40	SAMPLE_0378	SAMPLE	NA	A	2		40	SAMPLE_0146	SAMPLE	NA	A	3		40	SAMPLE_0234	SAMPLE	NA	A	4		40	SAMPLE_0322	SAMPLE	NA	A	5		40	SAMPLE_0406	SAMPLE	NA	A	6
41	SAMPLE_0299	SAMPLE	NA	A	1		41	SAMPLE_0379	SAMPLE	NA	A	2		41	SAMPLE_0147	SAMPLE	NA	A	3		41	SAMPLE_0235	SAMPLE	NA	A	4		41	SAMPLE_0323	SAMPLE	NA	A	5		41	SAMPLE_0407	SAMPLE	NA	A	6
42	SAMPLE_0309	SAMPLE	NA	A	1		42	SAMPLE_0381	SAMPLE	NA	A	2		42	SAMPLE_0148	SAMPLE	NA	A	3		42	SAMPLE_0236	SAMPLE	NA	A	4		42	SAMPLE_0324	SAMPLE	NA	A	5		42	SAMPLE_0410	SAMPLE	NA	A	6
43	SAMPLE_0319	SAMPLE	NA	A	1		43	SAMPLE_0400	SAMPLE	NA	A	2		43	SAMPLE_0149	SAMPLE	NA	A	3		43	SAMPLE_0237	SAMPLE	NA	A	4		43	SAMPLE_0325	SAMPLE	NA	A	5		43	SAMPLE_0411	SAMPLE	NA	A	6
44	SAMPLE_0330	SAMPLE	NA	A	1		44	SAMPLE_0409	SAMPLE	NA	A	2		44	SAMPLE_0150	SAMPLE	NA	A	3		44	SAMPLE_0238	SAMPLE	NA	A	4		44	SAMPLE_0326	SAMPLE	NA	A	5		44	SAMPLE_0412	SAMPLE	NA	A	6
45	SAMPLE_0343	SAMPLE	NA	A	1		45	SAMPLE_0419	SAMPLE	NA	A	2		45	SAMPLE_0152	SAMPLE	NA	A	3		45	SAMPLE_0239	SAMPLE	NA	A	4		45	SAMPLE_0327	SAMPLE	NA	A	5		45	SAMPLE_0413	SAMPLE	NA	A	6
46	SAMPLE_0353	SAMPLE	NA	A	1		46	SAMPLE_0429	SAMPLE	NA	A	2		46	SAMPLE_0153	SAMPLE	NA	A	3		46	SAMPLE_0240	SAMPLE	NA	A	4		46	SAMPLE_0328	SAMPLE	NA	A	5		46	SAMPLE_0414	SAMPLE	NA	A	6
47	SAMPLE_0362	SAMPLE	NA	A	1		47	SAMPLE_0440	SAMPLE	NA	A	2		47	SAMPLE_0154	SAMPLE	NA	A	3		47	SAMPLE_0242	SAMPLE	NA	A	4		47	SAMPLE_0329	SAMPLE	NA	A	5		47	SAMPLE_0415	SAMPLE	NA	A	6
48	SAMPLE_0373	SAMPLE	NA	A	1		48	SAMPLE_0449	SAMPLE	NA	A	2		48	SAMPLE_0155	SAMPLE	NA	A	3		48	SAMPLE_0244	SAMPLE	NA	A	4		48	SQC_0561	SQC	NA	D	5		48	SAMPLE_0416	SAMPLE	NA	A	6
49	SQC_0567	SQC	NA	D	1		49	SQC_0575	SQC	NA	D	2		49	SQC_0542	SQC	NA	D	3		49	SQC_0551	SQC	NA	D	4		49	SAMPLE_0332	SAMPLE	NA	A	5		49	SQC_0571	SQC	NA	D	6
50	SAMPLE_0380	SAMPLE	NA	A	1		50	SAMPLE_0466	SAMPLE	NA	A	2		50	SAMPLE_0156	SAMPLE	NA	A	3		50	SAMPLE_0245	SAMPLE	NA	A	4		50	SAMPLE_0333	SAMPLE	NA	A	5		50	SAMPLE_0417	SAMPLE	NA	A	6
51	SAMPLE_0388	SAMPLE	NA	A	1		51	SAMPLE_0475	SAMPLE	NA	A	2		51	SAMPLE_0157	SAMPLE	NA	A	3		51	SAMPLE_0246	SAMPLE	NA	A	4		51	SAMPLE_0334	SAMPLE	NA	A	5		51	SAMPLE_0418	SAMPLE	NA	A	6
52	SAMPLE_0398	SAMPLE	NA	A	1		52	SAMPLE_0483	SAMPLE	NA	A	2		52	SAMPLE_0158	SAMPLE	NA	A	3		52	SAMPLE_0247	SAMPLE	NA	A	4		52	SAMPLE_0335	SAMPLE	NA	A	5		52	SAMPLE_0421	SAMPLE	NA	A	6
53	SAMPLE_0408	SAMPLE	NA	A	1		53	SAMPLE_0499	SAMPLE	NA	A	2		53	SAMPLE_0159	SAMPLE	NA	A	3		53	SAMPLE_0248	SAMPLE	NA	A	4		53	SAMPLE_0336	SAMPLE	NA	A	5		53	SAMPLE_0422	SAMPLE	NA	A	6
54	SAMPLE_0420	SAMPLE	NA	A	1		54	SAMPLE_0500	SAMPLE	NA	A	2		54	SAMPLE_0160	SAMPLE	NA	A	3		54	SAMPLE_0249	SAMPLE	NA	A	4		54	SAMPLE_0337	SAMPLE	NA	A	5		54	SAMPLE_0423	SAMPLE	NA	A	6
55	SAMPLE_0431	SAMPLE	NA	A	1		55	SAMPLE_0501	SAMPLE	NA	A	2		55	SAMPLE_0162	SAMPLE	NA	A	3		55	SAMPLE_0250	SAMPLE	NA	A	4		55	SAMPLE_0338	SAMPLE	NA	A	5		55	SAMPLE_0424	SAMPLE	NA	A	6
56	SAMPLE_0442	SAMPLE	NA	A	1		56	SAMPLE_0502	SAMPLE	NA	A	2		56	SAMPLE_0164	SAMPLE	NA	A	3		56	SAMPLE_0251	SAMPLE	NA	A	4		56	SAMPLE_0339	SAMPLE	NA	A	5		56	SAMPLE_0425	SAMPLE	NA	A	6
57	SAMPLE_0453	SAMPLE	NA	A	1		57	SAMPLE_0503	SAMPLE	NA	A	2		57	SAMPLE_0165	SAMPLE	NA	A	3		57	SAMPLE_0253	SAMPLE	NA	A	4		57	SAMPLE_0340	SAMPLE	NA	A	5		57	SAMPLE_0426	SAMPLE	NA	A	6
58	SAMPLE_0463	SAMPLE	NA	A	1		58	SAMPLE_0504	SAMPLE	NA	A	2		58	SAMPLE_0166	SAMPLE	NA	A	3		58	SAMPLE_0254	SAMPLE	NA	A	4		58	SAMPLE_0341	SAMPLE	NA	A	5		58	SAMPLE_0427	SAMPLE	NA	A	6
59	SAMPLE_0467	SAMPLE	NA	A	1		59	SAMPLE_0505	SAMPLE	NA	A	2		59	SAMPLE_0167	SAMPLE	NA	A	3		59	SAMPLE_0255	SAMPLE	NA	A	4		59	SQC_0562	SQC	NA	E	5		59	SAMPLE_0428	SAMPLE	NA	A	6
60	SQC_0577	SQC	NA	E	1		60	SQC_0582	SQC	NA	E	2		60	SQC_0543	SQC	NA	E	3		60	SQC_0553	SQC	NA	E	4		60	SAMPLE_0344	SAMPLE	NA	A	5		60	SQC_0572	SQC	NA	E	6
61	SAMPLE_0468	SAMPLE	NA	A	1		61	SAMPLE_0506	SAMPLE	NA	A	2		61	SAMPLE_0168	SAMPLE	NA	A	3		61	SAMPLE_0256	SAMPLE	NA	A	4		61	SAMPLE_0345	SAMPLE	NA	A	5		61	SAMPLE_0430	SAMPLE	NA	A	6
62	SAMPLE_0469	SAMPLE	NA	A	1		62	SAMPLE_0507	SAMPLE	NA	A	2		62	SAMPLE_0169	SAMPLE	NA	A	3		62	SAMPLE_0257	SAMPLE	NA	A	4		62	SAMPLE_0346	SAMPLE	NA	A	5		62	SAMPLE_0432	SAMPLE	NA	A	6
63	SAMPLE_0470	SAMPLE	NA	A	1		63	SAMPLE_0509	SAMPLE	NA	A	2		63	SAMPLE_0170	SAMPLE	NA	A	3		63	SAMPLE_0258	SAMPLE	NA	A	4		63	SAMPLE_0347	SAMPLE	NA	A	5		63	SAMPLE_0433	SAMPLE	NA	A	6
64	SAMPLE_0471	SAMPLE	NA	A	1		64	SAMPLE_0510	SAMPLE	NA	A	2		64	SAMPLE_0171	SAMPLE	NA	A	3		64	SAMPLE_0259	SAMPLE	NA	A	4		64	SAMPLE_0348	SAMPLE	NA	A	5		64	SAMPLE_0434	SAMPLE	NA	A	6
65	SAMPLE_0472	SAMPLE	NA	A	1		65	SAMPLE_0511	SAMPLE	NA	A	2		65	SAMPLE_0173	SAMPLE	NA	A	3		65	SAMPLE_0260	SAMPLE	NA	A	4		65	SAMPLE_0349	SAMPLE	NA	A	5		65	SAMPLE_0435	SAMPLE	NA	A	6
66	SAMPLE_0473	SAMPLE	NA	A	1		66	SAMPLE_0512	SAMPLE	NA	A	2		66	SAMPLE_0174	SAMPLE	NA	A	3		66	SAMPLE_0261	SAMPLE	NA	A	4		66	SAMPLE_0350	SAMPLE	NA	A	5		66	SAMPLE_0436	SAMPLE	NA	A	6
67	SAMPLE_0474	SAMPLE	NA	A	1		67	SAMPLE_0513	SAMPLE	NA	A	2		67	SAMPLE_0175	SAMPLE	NA	A	3		67	SAMPLE_0264	SAMPLE	NA	A	4		67	SAMPLE_0351	SAMPLE	NA	A	5		67	SAMPLE_0437	SAMPLE	NA	A	6
68	SAMPLE_0476	SAMPLE	NA	A	1		68	SAMPLE_0514	SAMPLE	NA	A	2		68	SAMPLE_0176	SAMPLE	NA	A	3		68	SAMPLE_0265	SAMPLE	NA	A	4		68	SAMPLE_0352	SAMPLE	NA	A	5		68	SAMPLE_0438	SAMPLE	NA	A	6
69	SAMPLE_0477	SAMPLE	NA	A	1		69	SAMPLE_0515	SAMPLE	NA	A	2		69	SAMPLE_0177	SAMPLE	NA	A	3		69	SAMPLE_0266	SAMPLE	NA	A	4		69	SAMPLE_0354	SAMPLE	NA	A	5		69	SAMPLE_0439	SAMPLE	NA	A	6
70	SAMPLE_0478	SAMPLE	NA	A	1		70	SAMPLE_0516	SAMPLE	NA	A	2		70	SAMPLE_0178	SAMPLE	NA	A	3		70	SAMPLE_0267	SAMPLE	NA	A	4		70	LQC_0097	LQC	NA	C	5		70	SAMPLE_0441	SAMPLE	NA	A	6
71	LQC_0104	LQC	NA	C	1		71	LQC_0106	LQC	NA	C	2		71	LQC_0087	LQC	NA	C	3		71	LQC_0091	LQC	NA	C	4		71	SQC_0563	SQC	NA	F	5		71	LQC_0102	LQC	NA	C	6
72	SQC_0578	SQC	NA	F	1		72	SQC_0583	SQC	NA	F	2		72	SQC_0545	SQC	NA	F	3		72	SQC_0554	SQC	NA	F	4		72	SAMPLE_0355	SAMPLE	NA	A	5		72	SQC_0573	SQC	NA	F	6
73	SAMPLE_0479	SAMPLE	NA	A	1		73	SAMPLE_0518	SAMPLE	NA	A	2		73	SAMPLE_0179	SAMPLE	NA	A	3		73	SAMPLE_0268	SAMPLE	NA	A	4		73	SAMPLE_0356	SAMPLE	NA	A	5		73	SAMPLE_0443	SAMPLE	NA	A	6
74	SAMPLE_0480	SAMPLE	NA	A	1		74	SAMPLE_0519	SAMPLE	NA	A	2		74	SAMPLE_0180	SAMPLE	NA	A	3		74	SAMPLE_0269	SAMPLE	NA	A	4		74	SAMPLE_0357	SAMPLE	NA	A	5		74	SAMPLE_0444	SAMPLE	NA	A	6
75	SAMPLE_0481	SAMPLE	NA	A	1		75	SAMPLE_0520	SAMPLE	NA	A	2		75	SAMPLE_0183	SAMPLE	NA	A	3		75	SAMPLE_0270	SAMPLE	NA	A	4		75	SAMPLE_0358	SAMPLE	NA	A	5		75	SAMPLE_0445	SAMPLE	NA	A	6
76	SAMPLE_0482	SAMPLE	NA	A	1		76	SAMPLE_0521	SAMPLE	NA	A	2		76	SAMPLE_0184	SAMPLE	NA	A	3		76	SAMPLE_0272	SAMPLE	NA	A	4		76	SAMPLE_0359	SAMPLE	NA	A	5		76	SAMPLE_0446	SAMPLE	NA	A	6
77	SAMPLE_0484	SAMPLE	NA	A	1		77	SAMPLE_0522	SAMPLE	NA	A	2		77	SAMPLE_0185	SAMPLE	NA	A	3		77	SAMPLE_0273	SAMPLE	NA	A	4		77	SAMPLE_0360	SAMPLE	NA	A	5		77	SAMPLE_0447	SAMPLE	NA	A	6
78	SAMPLE_0485	SAMPLE	NA	A	1		78	SAMPLE_0523	SAMPLE	NA	A	2		78	SAMPLE_0186	SAMPLE	NA	A	3		78	SAMPLE_0274	SAMPLE	NA	A	4		78	SAMPLE_0361	SAMPLE	NA	A	5		78	SAMPLE_0448	SAMPLE	NA	A	6
79	SAMPLE_0486	SAMPLE	NA	A	1		79	SAMPLE_0524	SAMPLE	NA	A	2		79	SAMPLE_0187	SAMPLE	NA	A	3		79	SAMPLE_0275	SAMPLE	NA	A	4		79	SAMPLE_0363	SAMPLE	NA	A	5		79	SAMPLE_0450	SAMPLE	NA	A	6
80	SAMPLE_0487	SAMPLE	NA	A	1		80	SAMPLE_0525	SAMPLE	NA	A	2		80	SAMPLE_0188	SAMPLE	NA	A	3		80	SAMPLE_0276	SAMPLE	NA	A	4		80	SAMPLE_0364	SAMPLE	NA	A	5		80	SAMPLE_0451	SAMPLE	NA	A	6
81	SAMPLE_0488	SAMPLE	NA	A	1		81	SAMPLE_0526	SAMPLE	NA	A	2		81	SAMPLE_0189	SAMPLE	NA	A	3		81	SAMPLE_0277	SAMPLE	NA	A	4		81	SAMPLE_0365	SAMPLE	NA	A	5		81	SAMPLE_0452	SAMPLE	NA	A	6
82	SAMPLE_0489	SAMPLE	NA	A	1		82	SAMPLE_0527	SAMPLE	NA	A	2		82	SAMPLE_0190	SAMPLE	NA	A	3		82	SAMPLE_0278	SAMPLE	NA	A	4		82	SQC_0565	SQC	NA	G	5		82	SAMPLE_0454	SAMPLE	NA	A	6
83	SQC_0579	SQC	NA	G	1		83	SQC_0584	SQC	NA	G	2		83	SQC_0546	SQC	NA	G	3		83	SQC_0555	SQC	NA	G	4		83	SAMPLE_0366	SAMPLE	NA	A	5		83	SQC_0574	SQC	NA	G	6
84	SAMPLE_0490	SAMPLE	NA	A	1		84	SAMPLE_0529	SAMPLE	NA	A	2		84	SAMPLE_0192	SAMPLE	NA	A	3		84	SAMPLE_0279	SAMPLE	NA	A	4		84	SAMPLE_0367	SAMPLE	NA	A	5		84	SAMPLE_0455	SAMPLE	NA	A	6
85	SAMPLE_0491	SAMPLE	NA	A	1		85	SAMPLE_0530	SAMPLE	NA	A	2		85	SAMPLE_0194	SAMPLE	NA	A	3		85	SAMPLE_0281	SAMPLE	NA	A	4		85	SAMPLE_0368	SAMPLE	NA	A	5		85	SAMPLE_0456	SAMPLE	NA	A	6
86	SAMPLE_0492	SAMPLE	NA	A	1		86	SAMPLE_0531	SAMPLE	NA	A	2		86	SAMPLE_0195	SAMPLE	NA	A	3		86	SAMPLE_0282	SAMPLE	NA	A	4		86	SAMPLE_0370	SAMPLE	NA	A	5		86	SAMPLE_0457	SAMPLE	NA	A	6
87	SAMPLE_0493	SAMPLE	NA	A	1		87	SAMPLE_0532	SAMPLE	NA	A	2		87	SAMPLE_0196	SAMPLE	NA	A	3		87	SAMPLE_0283	SAMPLE	NA	A	4		87	SAMPLE_0371	SAMPLE	NA	A	5		87	SAMPLE_0458	SAMPLE	NA	A	6
88	SAMPLE_0494	SAMPLE	NA	A	1		88	SAMPLE_0533	SAMPLE	NA	A	2		88	SAMPLE_0197	SAMPLE	NA	A	3		88	SAMPLE_0284	SAMPLE	NA	A	4		88	SAMPLE_0372	SAMPLE	NA	A	5		88	SAMPLE_0459	SAMPLE	NA	A	6
89	SAMPLE_0495	SAMPLE	NA	A	1		89	SAMPLE_0534	SAMPLE	NA	A	2		89	SAMPLE_0198	SAMPLE	NA	A	3		89	SAMPLE_0285	SAMPLE	NA	A	4		89	SAMPLE_0374	SAMPLE	NA	A	5		89	SAMPLE_0460	SAMPLE	NA	A	6
90	SAMPLE_0496	SAMPLE	NA	A	1		90	SAMPLE_0535	SAMPLE	NA	A	2		90	SAMPLE_0199	SAMPLE	NA	A	3		90	SAMPLE_0286	SAMPLE	NA	A	4		90	SAMPLE_0375	SAMPLE	NA	A	5		90	SAMPLE_0461	SAMPLE	NA	A	6
91	SAMPLE_0497	SAMPLE	NA	A	1		91	SAMPLE_0536	SAMPLE	NA	A	2		91	SAMPLE_0200	SAMPLE	NA	A	3		91	SAMPLE_0287	SAMPLE	NA	A	4		91	SAMPLE_0376	SAMPLE	NA	A	5		91	SAMPLE_0462	SAMPLE	NA	A	6
92	SAMPLE_0498	SAMPLE	NA	A	1		92	SAMPLE_0118	SAMPLE	NA	A	2		92	SAMPLE_0201	SAMPLE	NA	A	3		92	SAMPLE_0288	SAMPLE	NA	A	4		92	SAMPLE_0377	SAMPLE	NA	A	5		92	SAMPLE_0464	SAMPLE	NA	A	6
93	SQC_0581	SQC	NA	H	1		93	SAMPLE_0120	SAMPLE	NA	A	2		93	SAMPLE_0203	SAMPLE	NA	A	3		93	SAMPLE_0289	SAMPLE	NA	A	4		93	SQC_0566	SQC	NA	H	5		93	SAMPLE_0465	SAMPLE	NA	A	6
94	LQC_0105	LQC	NA	D	1		94	SQC_0537	SQC	NA	H	2		94	SQC_0547	SQC	NA	H	3		94	SQC_0557	SQC	NA	H	4		94	LQC_0098	LQC	NA	D	5		94	SQC_0576	SQC	NA	H	6
95	BLANK_0049	BLANK	NA	C	1		95	LQC_0083	LQC	NA	D	2		95	LQC_0088	LQC	NA	D	3		95	LQC_0093	LQC	NA	D	4		95	BLANK_0043	BLANK	NA	C	5		95	LQC_0103	LQC	NA	D	6
96	PROC_0116	PROC	NA	A	1		96	BLANK_0031	BLANK	NA	C	2		96	BLANK_0035	BLANK	NA	C	3		96	BLANK_0039	BLANK	NA	C	4		96	PROC_0114	PROC	NA	A	5		96	BLANK_0047	BLANK	NA	C	6
97	BLANK_0050	BLANK	NA	D	1		97	PROC_0107	PROC	NA	A	2		97	PROC_0110	PROC	NA	A	3		97	PROC_0112	PROC	NA	A	4		97	BLANK_0044	BLANK	NA	D	5
							98	BLANK_0032	BLANK	NA	D	2		98	BLANK_0036	BLANK	NA	D	3		98	BLANK_0040	BLANK	NA	D	4
